# Development of Small Molecule MEIS Inhibitors that modulate HSC activity

**DOI:** 10.1101/2020.02.12.946491

**Authors:** Raife Dilek Turan, Esra Albayrak, Merve Uslu, Pinar Siyah, Lamia Yazgi Alyazici, Batuhan Mert Kalkan, Galip Servet Aslan, Dogacan Yucel, Merve Aksoz, Emre Can Tuysuz, Neslihan Meric, Serdar Durdagi, Zafer Gulbas, Fatih Kocabas

## Abstract

*Meis1*, which belongs to TALE-type class of homeobox gene family, appeared as one of the key regulators of hematopoietic stem cell (HSC) self-renewal and a potential therapeutical target. However, small molecule inhibitors of MEIS1 remained unknown. This led us to develop inhibitors of MEIS1 that could modulate HSC activity. To this end, we have established a library of relevant homeobox family inhibitors and developed a high-throughput *in silico* screening strategy against homeodomain of MEIS proteins using the AutoDock Vina and PaDEL-ADV platform. We have screened over a million druggable small molecules *in silico* and selected putative MEIS inhibitors (MEISi) with no predicted cytotoxicity or cardiotoxicity. This was followed by *in vitro* validation of putative MEIS inhibitors using MEIS dependent luciferase reporter assays and analysis in the *ex vivo* HSC assays. We have shown that small molecules named MEISi-1 and MEISi-2 significantly inhibit MEIS-luciferase reporters *in vitro* and induce murine (LSKCD34^low^ cells) and human (CD34^+^, CD133^+^, and ALDH^hi^ cells) HSC self-renewal *ex vivo*. In addition, inhibition of MEIS proteins results in downregulation of *Meis1* and MEIS1 target gene expression including Hif-1α, Hif-2α and HSC quiescence modulators. MEIS inhibitors are effective *in vivo* as evident by induced HSC content in the murine bone marrow and downregulation of expression of MEIS target genes. These studies warrant identification of first-in-class MEIS inhibitors as potential pharmaceuticals to be utilized in modulation of HSC activity and bone marrow transplantation studies.
