## Supplementary file 3 for "Development of Small Molecule MEIS Inhibitors that modulate HSC activity"

### Sheet: Table 1 Hits
Supplementary File 3: MEIS Virtual Secrening Hits	Ligand (ZINC ID or PubChem ID)	XP (kcal/mol) (Maestro Glide)	hERG afinity (kcal/mol) (AutoDockVina)	MEIS DB Affinity (kcal/mol) (PDB:3K2A)	PBX DB Affinity (kcal/mol) (PDB:1DU6)	PKNOX DB Affinity (kcal/mol) (PDB:1X2N)	TGIF1 DB Affinity (kcal/mol) (PDB:2LK2)	TGIF2LX DB Affinity (kcal/mol) (PDB:2DMN)	ΔMEIS vs other TALES	Small Molecule Library
Compound Number	Selection Criteria	>=-7.8	>=-7.4	<=-6.9	>-7.3	>-7.3	>-7.3	>-7.3	>=0.5	-
1	ZINC09425201	-7.158	-8.4	-7.3	-6.5	-6.2	-5.2	-5.7	1.6	ZINC Drugs-now
2	44601689	NA	-7.6	-7.3	-6.8	-6.7	-6.1	-5.3	1.26667	Homeobox Small Molecule Library
3	54614600	NA	-6.7	-7	-5.4	-5.8	-5.8	-6.2	1.06667	Homeobox Small Molecule Library
4	ZINC06915334	-6.751	-7.2	-7.5	-7.2	-6.9	-6.2	-6.3	1.03333	ZINC Drugs-now
5	ZINC06336479	NA	-6.8	-7.2	-6.2	-6.8	-6.1	-5.8	0.966667	ZINC Drugs-now
6	ZINC21877095	NA	-7.6	-7.3	-5.2	-7.9	-5.8	-5.4	0.933333	ZINC Drugs-now
7	ZINC00538902	NA	-7.1	-7.2	-6.8	-6.8	-6.1	-6	0.9	ZINC Drugs-now
8	ZINC64999824	NA	-7.1	-7.2	-6.1	-6.6	-6.2	-6.1	0.9	ZINC Drugs-now
9	44483501	NA	-7.2	-6.9	-6.6	-5.9	-5.9	-6.2	0.9	Homeobox Small Molecule Library
10	ZINC09391814	NA	-7.7	-7.1	-6.3	-7.4	-5.8	-5.5	0.866667	ZINC Drugs-now
11	ZINC01390248	-6.217	-7.2	-7.4	-6.4	-6.9	-6.7	-6.1	0.833333	ZINC Drugs-now
12	ZINC72084626	-8.214	-7.3	-7.3	-6.2	-6.8	-6.3	-6.3	0.833333	ZINC Drugs-now
13	ZINC71827628	NA	-7.3	-7.5	-6.6	-6.5	-6.9	-6.6	0.833333	ZINC Drugs-now
14	ZINC14201539	NA	-7.6	-7.1	-6.2	-6.4	-6.3	-6.1	0.833333	ZINC Drugs-now
15	ZINC15602049	NA	-7.7	-7.4	-6.4	-7.3	-6.4	-6.1	0.8	ZINC Drugs-now
16	ZINC72372231	NA	-7.6	-7.2	-6.6	-6.6	-6.5	-6.1	0.8	ZINC Drugs-now
17	ZINC01063063	-8.408	-7.4	-7.2	-6.6	-6.5	-6.2	-6.5	0.8	ZINC Drugs-now
18	ZINC58158832	NA	-6.6	-7	-5.9	-6.3	-6.1	-6.2	0.8	ZINC Drugs-now
19	60192158	NA	-7.2	-6.9	-6.5	-6.1	-6.3	-6	0.766667	Homeobox Small Molecule Library
20	ZINC02881419	NA	-7	-7	-6.3	-6.3	-6.3	-6.1	0.766667	ZINC Drugs-now
21	ZINC64816802	-9.441	-7.8	-7.3	-7.1	-7.3	-6.4	-5.9	0.766667	ZINC Drugs-now
22	54647090	NA	-7.7	-7.6	-7.5	-6.8	-6.7	-7	0.766667	Homeobox Small Molecule Library
23	ZINC72356269	-8.107	-8	-7.2	-6.4	-6.6	-6.6	-6.2	0.733333	ZINC Drugs-now
24	ZINC00954985	-7.136	-7.1	-7.2	-6.2	-6.8	-6.3	-6.3	0.733333	ZINC Drugs-now
25	5717209	-6.869	-6.9	-6.9	-6.5	-6.6	-6	-5.9	0.733333	Homeobox Small Molecule Library
26	1069531	NA	-7.2	-6.9	-6.2	-6.9	-5.7	-5.9	0.733333	Homeobox Small Molecule Library
27	ZINC71827654	NA	-7.1	-7.2	-6.4	-6.6	-6.4	-6.4	0.733333	ZINC Drugs-now
28	ZINC80210293	NA	-6.7	-7	-7	-6.3	-6	-6.5	0.733333	ZINC Drugs-now
29	3943047	NA	-6.6	-7	-6.6	-6.3	-6.4	-6.1	0.733333	Homeobox Small Molecule Library
30	ZINC08038421	NA	-7.8	-7	-6.5	-6.3	-6.6	-6	0.7	ZINC Drugs-now
31	ZINC02413141	NA	-7.5	-7.4	-6.6	-7.7	-6.4	-6	0.7	ZINC Drugs-now
32	ZINC71827633	NA	-7	-7.1	-6.5	-6.6	-6.5	-6.1	0.7	ZINC Drugs-now
33	ZINC09583217	NA	-6.7	-7	-6.1	-5.6	-5.9	-7.4	0.7	ZINC Drugs-now
34	ZINC35428913	-8.074	-7.5	-7.1	-6.1	-6.7	-6.2	-6.3	0.7	ZINC Drugs-now
35	ZINC19753116	-6.127	-7.2	-7.1	-6.3	-6.5	-6.3	-6.4	0.7	ZINC Drugs-now
36	16197146	NA	-8.2	-7.5	-7.7	-7.1	-6.6	-6.8	0.666667	Homeobox Small Molecule Library
37	ZINC05128887	NA	-7.6	-7.3	-5.9	-6.7	-6.7	-6.5	0.666667	ZINC Drugs-now
38	ZINC15972607	NA	NA	-8.1	-7.4	-8.3	-7.2	-6.7	0.7	ZINC Drugs-now
39	ZINC15354059	-7.527	-6.9	-6.9	-5.7	-6.6	-6.1	-6.1	0.633333	ZINC Drugs-now
40	ZINC64816803	-9.473	-7.8	-7.4	-6.6	-7.3	-6.6	-6.4	0.633333	ZINC Drugs-now
41	68283	-7.171	-7.5	-7.2	-6	-6.8	-6.3	-6.6	0.633333	Homeobox Small Molecule Library
42	ZINC56851282	-7.537	-8.4	-7.2	-6.5	-7.5	-6.4	-5.8	0.633333	ZINC Drugs-now
43	ZINC19585930	NA	-6.7	-7	-6.2	-6.6	-6.2	-6.3	0.633333	ZINC Drugs-now
44	ZINC49406820	-7.562	-7.4	-7.3	-6.6	-6.6	-7	-6.4	0.633333	ZINC Drugs-now
45	ZINC67726261	NA	-6.8	-7.1	-6.3	-6.6	-6.1	-6.7	0.633333	ZINC Drugs-now
46	ZINC14941923	-8.569	-8	-7.1	-6.5	-6.6	-6.4	-6.4	0.633333	ZINC Drugs-now
47	ZINC71827631	NA	-7.2	-7.1	-6.6	-7	-6.4	-6	0.633333	ZINC Drugs-now
48	ZINC21527877	-9.047	-8.1	-7.2	-7.3	-6.8	-7	-6	0.6	ZINC Drugs-now
49	ZINC57342149	NA	-7.3	-7	-6.8	-6.5	-6.1	-6.6	0.6	ZINC Drugs-now
50	ZINC19401479	NA	-7	-7.2	-7	-6.5	-6.3	-7	0.6	ZINC Drugs-now
51	66501	NA	-8.4	-7	-6.4	-6.9	-6.2	-6.1	0.6	Homeobox Small Molecule Library
52	ZINC14531986	-6.665	-8.3	-7.8	-7.3	-7.1	-7.4	-7.1	0.6	ZINC Drugs-now
53	ZINC12165539	NA	-7.8	-7	-6.4	-6.7	-6	-6.5	0.6	ZINC Drugs-now
54	ZINC64775367	NA	-7.2	-7	-6.6	-6.6	-6.2	-6.4	0.6	ZINC Drugs-now
55	ZINC78681112	-7.06	-6.6	-7	-7.2	-6.5	-6.3	-6.4	0.6	ZINC Drugs-now
56	ZINC49581200	NA	-6.9	-7.1	-6.5	-7.1	-6.2	-6.2	0.6	ZINC Drugs-now
57	57168	-6.909	-8.2	-7.2	-6.5	-6.6	-6.8	-6.5	0.566667	Homeobox Small Molecule Library
58	ZINC23787713	NA	-7.8	-6.9	-6.4	-6.3	-6.5	-6.2	0.566667	ZINC Drugs-now
59	ZINC49406814	-7.436	-7.1	-7.2	-6.3	-7	-6.9	-6	0.566667	ZINC Drugs-now
60	ZINC04727462	-7.561	-7.4	-7.3	-6	-7	-7	-6.2	0.566667	ZINC Drugs-now
61	ZINC00678895	-7.206	-7.5	-7.1	-6.1	-7	-6.2	-6.4	0.566667	ZINC Drugs-now
62	ZINC06647669	-7.706	NA	-7.1	-6.4	-6.7	-6.1	-7	0.55	ZINC Drugs-now
63	ZINC71963733	-8.299	-8.3	-7.3	-6.5	-7	-6.8	-6.5	0.533333	ZINC Drugs-now
64	ZINC01179836	NA	-7.9	-7	-6.4	-7	-6.4	-6	0.533333	ZINC Drugs-now
65	ZINC64999862	NA	-7.2	-7	-6.2	-6.7	-6.5	-6.2	0.533333	ZINC Drugs-now
66	ZINC08209894	-7.751	-7.2	-7.1	-6.1	-7.3	-6.2	-6.2	0.533333	ZINC Drugs-now
67	ZINC16051182	-6.299	NA	-7.3	-6.7	-6.9	-7	-6.5	0.525	ZINC Drugs-now
68	ZINC60578564	-6.904	-7.3	-7.2	-5.9	-7.1	-6.3	-6.7	0.5	ZINC Drugs-now
69	ZINC24880387	-6.998	NA	-7.1	-6.3	-6.9	-6.5	-6.7	0.5	ZINC Drugs-now
70	ZINC77922003	NA	-7.9	-7.5	-7.5	-7.6	-6.6	-6.9	0.466667	ZINC Drugs-now
71	ZINC65403486	NA	-7.8	-7.1	-6.3	-7.2	-6.1	-6.6	0.466667	ZINC Drugs-now
72	ZINC49406622	-8.104	-7.5	-7.3	-6.5	-7.2	-7	-6.3	0.466667	ZINC Drugs-now
73	ZINC25092883	NA	-7.3	-7.3	-6.9	-6.8	-6.7	-7	0.466667	ZINC Drugs-now
74	ZINC71853541	-7.519	-7.2	-7	-7	-7.4	-6.2	-6	0.466667	ZINC Drugs-now
75	ZINC63949903	NA	-7.2	-7.1	-6.4	-7	-6.4	-6.5	0.466667	ZINC Drugs-now
76	ZINC77907232	-8.105	-7	-7.1	-7	-7	-6.4	-6.5	0.466667	ZINC Drugs-now
77	ZINC72356278	-8.575	-7.6	-7.1	-6.4	-6.6	-6.6	-6.8	0.433333	ZINC Drugs-now
78	ZINC14609150	-7.444	-7.6	-7.3	-6.7	-7.1	-6.5	-7	0.433333	ZINC Drugs-now
79	ZINC14755903	-7.967	-7.2	-7	-6.2	-6.8	-6.5	-6.4	0.433333	ZINC Drugs-now
80	ZINC00807131	-7.596	-7.9	-7.1	-6.5	-6.4	-6.5	-7.1	0.433333	ZINC Drugs-now
81	54648408	NA	-7.9	-7.3	-6.3	-6	-7.4	-7.2	0.433333	Homeobox Small Molecule Library
82	ZINC09882595	NA	-7.2	-7.1	-6.5	-7	-6.5	-6.5	0.433333	ZINC Drugs-now
83	ZINC20156514	-9.352	-8.5	-7.5	-7.4	-7.3	-6.7	-7.3	0.4	ZINC Drugs-now
84	ZINC12780128	NA	-8	-7	-6.1	-6.9	-6.6	-6.3	0.4	ZINC Drugs-now
85	ZINC64972590	NA	-7.9	-7.5	-6.9	-7.5	-6.8	-7	0.4	ZINC Drugs-now
86	ZINC21934858	-7.607	-8.1	-7.2	-6.8	-7.6	-6.4	-6.5	0.366667	ZINC Drugs-now
87	ZINC16044352	-9.253	-7.4	-7	-6.7	-7.1	-6	-6.8	0.366667	ZINC Drugs-now
88	ZINC16362618	NA	-7.1	-7.2	-6.5	-6.9	-6.5	-7.1	0.366667	ZINC Drugs-now
89	4115432	NA	-7.6	-7.4	-6.5	-7.2	-7.2	-6.8	0.333333	Homeobox Small Molecule Library
90	54646520	NA	-8	-7.1	-7	-7.7	-7.5	-5.1	0.333333	Homeobox Small Molecule Library
91	ZINC14160405	NA	-8	-7.3	-6.8	-6.9	-6.9	-7.1	0.333333	ZINC Drugs-now
92	ZINC06582955	NA	-7.7	-7.4	-6.7	-7.8	-6.4	-7.1	0.3	ZINC Drugs-now
93	ZINC09379625	NA	-8.3	-7	-6	-7.5	-6	-6.7	0.266667	ZINC Drugs-now
94	ZINC04833584	NA	-7.8	-7.3	-6.4	-7.5	-6.8	-6.8	0.266667	ZINC Drugs-now
95	ZINC25046170	NA	-7.3	-6.9	-6.1	-6.6	-6.6	-6.8	0.233333	ZINC Drugs-now
96	ZINC48236445	-8.885	-7.3	-7	-6.5	-6.7	-6.8	-6.8	0.233333	ZINC Drugs-now
97	ZINC65026944	-8.537	-8.3	-7.1	-6.2	-7.9	-6.5	-6.2	0.233333	ZINC Drugs-now
98	ZINC26053302	-9.286	-7.3	-6.9	-6.2	-7.1	-7	-6	0.2	ZINC Drugs-now
99	ZINC21652834	NA	-7.4	-7	-6.3	-6.9	-6.7	-6.8	0.2	ZINC Drugs-now
100	16258388	NA	-8.6	-7.6	-6.7	-8	-7.3	-6.9	0.2	Homeobox Small Molecule Library
101	ZINC12243020	NA	-8.2	-7	-6.5	-7.3	-6.6	-6.6	0.166667	ZINC Drugs-now
102	ZINC06108319	NA	-8.1	-7.1	-7.6	-7.2	-7	-6.6	0.166667	ZINC Drugs-now
103	ZINC05740278	NA	-7.7	-7	-6	-7.5	-6.5	-6.7	0.1	ZINC Drugs-now
104	54646439	NA	-8	-7.2	-6.3	-6.6	-7.3	-7.5	0.0666667	Homeobox Small Molecule Library
105	ZINC11331017	-6.4	-7.6	-7.1	-6.4	-7.9	-6.8	-6.6	-2.96059e-16	ZINC Drugs-now
106	ZINC01208266	NA	-8.2	-7.3	-6.7	-7.9	-7.5	-6.6	-0.0333333	ZINC Drugs-now
107	ZINC06647669	-7.706	-8.3	-7.5	-6.5	-8.5	-7.2	-7	-0.0666667	ZINC Drugs-now
108	ZINC72085010	-8.41	-8.6	-7.2	-5.3	-7.6	-7	-7.3	-0.1	ZINC Drugs-now
109	ZINC94986178	-6.81	-7.5	-7	-6.7	-7.8	-7	-6.7	-0.166667	ZINC Drugs-now
110	ZINC08475486	NA	-8.1	-7	-7	-7.7	-6.9	-7	-0.2	ZINC Drugs-now
111	ZINC03631814	NA	-8.3	-6.9	-6.2	-8.2	-6.7	-6.6	-0.266667	ZINC Drugs-now
112	ZINC20778175	NA	-8.4	-7	-6.8	-7.4	-7.1	-7.6	-0.366667	ZINC Drugs-now
